# High total water loss driven by low-fat diet in desert-adapted mice

**DOI:** 10.1101/2022.04.15.488461

**Authors:** Danielle M. Blumstein, Jocelyn P. Colella, Ernst Linder, Matthew D. MacManes

## Abstract

Availability of food resources is an important driver of survival. Animals must either relocate or adapt to persist in environments where critical resource abundance is changing. An optimal diet balances energy gain, water regulation, and nutrition. We used flow-through respirometry to characterize metabolic phenotypes of the desert-adapted cactus mouse (*Peromyscus eremicus*) under diurnally variable environmental conditions that mimic the environment of the Sonoran Desert. We treated mice with two different energetically equivalent diets, a standard diet and a low-fat diet, and measured energy expenditure, water loss rate, respiratory quotient, weight, and electrolyte levels. Mice fed the low-fat diet lost significantly more water than those on the standard diet. Our results suggest that cactus mice may have limited capacity to tolerate water deprivation if optimal foods become less abundant. Given that climate change is predicted to modify the distribution of food items, understanding these links may have important implications for long-term population viability for desert and non-desert adapted animals alike.
