## Supplemental table 1 for "High total water loss driven by low-fat diet in desert-adapted mice"

### Sheet: Sheet1
time interval	diet	number of 120 intervals male	number 120 intervals female
light	standard	867	879
	low fat	914	927
dark	standard	758	755
	low fat	758	719
T1	standard	233	256
	low fat	259	235
T2	standard	87	87
	low fat	87	87
