## Supplemental table 2 for "High total water loss driven by low-fat diet in desert-adapted mice"

### Sheet: Sheet1
H2Og~diet+Sex+s(ctime.exp,k=3)+s(time_in_D,bs=cc)+s(EE_kJH)+s(RQ)
	Estimate	Std.	Error	t value	Pr(>|t|)
(Intercept)	0.120634	0.007742	15.582	<2.00E-16	***
diet	-0.038047	0.008945	-4.253	2.13e-05	***
Sex	0.026858	0.008941	3.004	0.00267	**
	edf	Ref.df	F	p-value
s(ctime.exp)	1.992	1.992	183.99	<2e-16	***
s(time_in_D)	7.948	8	668.73	<2e-16	***
s(EE_kJH)	6.565	6.565	20.69	<2e-16	***
s(RQ)	8.422	8.422	37.87	<2e-16	***
R-sq.(adj) = 0.561
Scale est.=0.0016156	n=7908
log(EE_kJH)~diet+Sex+s(ctime.exp,k=3)+s(time_in_D,bs=cc)+s(H2Og)+s(RQ)
	Estimate	Std.	Error	t value	Pr(>|t|)
(Intercept)	-0.5424	0.06286	-8.628	<2e-16	***
diet	-0.04257	0.07272	-0.585	0.558
SexM	0.09675	0.07263	1.332	0.183
	edf	Ref.df	F	p-value
s(ctime.exp)	1.98	1.98	39.66	<2e-16	***
s(time_in_D)	7.976	8	1464.1	<2e-16	***
s(H2Og)	7.114	7.114	28.93	<2e-16	***
s(RQ)	8.136	8.136	178.83	<2e-16	***
R-sq.(adj)=0.678
Scale est.=0.076286	n=7908
log(RQ)~diet+Sex+s(ctime.exp,k=3)+s(time_in_D,bs=cc)+s(H2Og)+s(log(EE_kJH))
	Estimate	Std.	Error	t value	Pr(>|t|)
(Intercept)	-0.023965	0.033961	-0.706	0.48
diet	-0.025151	0.039233	-0.641	0.522
Sex	-0.008229	0.039225	-0.21	0.834
	edf	Ref.df	F	p-value
s(ctime.exp)	1.593	1.593	27.45	1.98e-07	***
s(time_in_D)	7.693	8	44.53	<2e-16	***
s(H2Og)	7.397	7.397	47.36	<2e-16	***
s(log(EE_kJH))	7.16	7.16	359.32	<2e-16	***
R-sq.(adj)=0.393
Scale est.=0.0070625	n=7908
