## Supplemental table 3 for "High total water loss driven by low-fat diet in desert-adapted mice"

### Sheet: Sheet1
H2Og~diet+Sex+s(ctime.exp,k=3)+s(EE_kJH)+s(RQ)
	Estimate	Std.	Error	t value	Pr(>|t|)
(Intercept)	0.15503	0.00756	20.506	<2.00E-16	***
diet	-0.058941	0.008737	-6.746	1.69e-11	***
Sex	0.035545	0.008736	4.069	4.8e-05	***
	edf	Ref.df	F	p-value
s(ctime.exp)	1.974	1.974	68.25	<2e-16	***
s(EE_kJH)	5.797	5.797	10.8	<2e-16	***
s(RQ)	5.309	5.309	102.25	<2e-16	***
R-sq.(adj)=0.349
Scale est.=0.0023669	n=4918
log(EE_kJH)~diet+Sex+s(ctime.exp,k=3)+s(H2Og)+s(RQ)
	Estimate	Std.	Error	t value	Pr(>|t|)
(Intercept)	-0.92542	0.09277	-9.975	<2e-16	***
diet	-0.06415	0.10738	-0.597	0.55
Sex	0.11275	0.10719	1.052	0.293
	edf	Ref.df	F	p-value
s(ctime.exp)	1	1	6.991	0.00822	**
s(H2Og)	6.797	6.797	7.118	<2.00E-16	***
s(RQ)	5.875	5.875	285.938	<2.00E-16	***
R-sq.(adj)=0.189
Scale est.=0.12779	n=4918
log(RQ)~diet+Sex+s(ctime.exp,k=3)+s(H2Og)+s(log(EE_kJH))
Parametric	coefficients:
	Estimate	Std.	Error	t value	Pr(>|t|)
(Intercept)	0.001688	0.036754	0.046	0.963
diet	0.025869	0.042478	0.609	0.543
Sex	-0.014092	0.042453	-0.332	0.74
	edf	Ref.df	F	p-value
s(ctime.exp)	1.43	1.43	18.81	1.27e-05	***
s(H2Og)	7.305	7.305	91.83	<2.00E-16	***
s(log(EE_kJH))	6.539	6.539	362.65	<2.00E-16	***
R-sq.(adj)=0.283
Scale est.=0.0084596	n=4918
